# Transcriptional kinetics and molecular functions of long non-coding RNAs

**DOI:** 10.1101/2020.05.05.079251

**Authors:** Per Johnsson, Christoph Ziegenhain, Leonard Hartmanis, Gert-Jan Hendriks, Michael Hagemann-Jensen, Björn Reinius, Rickard Sandberg

## Abstract

An increasing number of studies have demonstrated the regulatory importance of long non-coding RNAs (lncRNAs), yet little is known about their transcriptional dynamics and it remains challenging to determine their regulatory functions. Here, we used allele-sensitive single-cell RNA-seq (scRNA-seq) to demonstrate that lncRNAs have lower burst frequencies with twice as long duration between bursts, compared to mRNAs. Additionally, we observed an increased cell-to-cell variability in lncRNA expression that was due to more sporadic bursting (lower frequency) with larger numbers of RNA molecules being produced. Exploiting heterogeneity in asynchronously growing cells, we identified and experimentally validated lncRNAs with cell-state specific functions involved in cell cycle progression and apoptosis. Finally, utilizing allele-resolved RNA expression, we identified *cis* functioning lncRNAs and observed that knockdown of these lncRNAs modulated either transcriptional burst frequency or size of the nearby protein-coding gene. Collectively, our results identify distinct transcriptional regulation of lncRNAs and we demonstrate a role for lncRNAs in the regulation of transcriptional bursting of mRNAs.
