## Supplemental Tables 1-8 for "Transcriptional kinetics and molecular functions of long non-coding RNAs": SupplementaryTable1.xlsx

### Sheet: Blad1
Supplementary Table 1
List of autosomal imprinted genes
Gene	Expressed Allele
Znf264	Paternal
Gpr1	Paternal
Zdbf2	Paternal
Mcts2	Paternal
Mir296	Paternal
Mir298	Paternal
Sfmbt2	Paternal
Wt1	Maternal
Gatm	Maternal
H13	Maternal
Nnat	Paternal
Blcap	Isoform Dependent
Nespas	Paternal
Gnas	Isoform Dependent
Ngfb	Paternal
Gnai3	Maternal
Lin28a
Trp73	Unknown
Magi2	Paternal
Il6
Mkrn1-ps1	Paternal
Mir335
Pon3	Maternal
Ppp1r9a	Maternal
Peg10	Paternal
Asb4	Maternal
Tfpi2	Maternal
Sgce	Paternal
Calcr	Maternal
Mest	Paternal
Pon2	Maternal
Cpa4	Unknown
Copg2	Maternal
Klf14	Maternal
Nap1l5	Paternal
Ano1	Maternal
Peg3os	Maternal
LOC101055709
Dhcr7	Maternal
Usp29	Paternal
Peg3	Paternal
Zim1	Maternal
Zfp264	Paternal
Zim3	Maternal
Tgfb1	Maternal
Ndn	Paternal
Magel2	Paternal
Peg12	Paternal
Gabrg3	Unknown
Gabra5	Unknown
Gabrb3	Unknown
Ube3a	Maternal
Zfp127as	Maternal
Snrpn	Paternal
Pwcr1	Paternal
Mkrn3	Paternal
Ampd3	Maternal
H19	Maternal
Igf2	Paternal
Igf2as	Paternal
Ins2	Paternal
Th	Maternal
Ascl2	Maternal
Cd81	Maternal
Tssc4	Maternal
Kcnq1	Maternal
Kcnq1ot1	Paternal
Slc22a18	Maternal
Phlda2	Maternal
AF313042	Maternal
Cdkn1c	Maternal
Nap1l4	Maternal
Tnfrsf23	Maternal
Tnfrsf22	Maternal
AK155734	Maternal
Tnfrsf26	Maternal
Osbpl5	Unknown
Nctc1	Paternal
Zim2	Maternal
Atp10a	Maternal
Snurf	Paternal
Inpp5f V2	Paternal
Gab1	Paternal
Musd2
Ntm
Snx14	Paternal
Mir184	Paternal
Rasgrf1	Paternal
Sdhd	Unknown
Hymai	Paternal
Plagl1	Paternal
Dcn	Maternal
Ctnna3	Unknown
Ccdc40
Ddc	Paternal
Grb10	Isoform Dependent
Zrsr1	Paternal
Commd1	Maternal
U2af1-rs1	Paternal
AF357355	Maternal
Mir370	Maternal
AF357359	Maternal
Mir337	Maternal
Mir376b	Maternal
Mir154	Maternal
Mir136	Maternal
B830012L14Rik	Maternal
Mir134	Maternal
Mir380	Maternal
Mir127	Maternal
Mir431	Maternal
Mir411	Maternal
Mir410	Maternal
Dlk1	Paternal
Gtl2	Maternal
AF357426	Maternal
AF357341	Maternal
AF357425	Maternal
AF357428	Maternal
Rian	Maternal
Rtl1	Paternal
Dio3	Paternal
Begain	Isoform Dependent
Mirg	Maternal
Htr2a	Maternal
Peg13	Paternal
Kcnk9	Maternal
Slc38a4	Paternal
Slc22a3	Maternal
Slc22a2	Maternal
Igf2r	Maternal
Air	Paternal
Impact	Paternal
Ins1	Paternal
Rhox5	Isoform Dependent
Tsix	Maternal
Jpx	Paternal
Ftx	Paternal
Zcchc13	Maternal
Xist	Paternal
