## Supplemental Tables 1-8 for "Transcriptional kinetics and molecular functions of long non-coding RNAs": SupplementaryTable3.xlsx

### Sheet: Blad1
Supplementary Table 3
List of cell cycle genes (Whitfield et al, 2002)
GeneID
AA452872
AA455102
AA490946
AA548037
AA598795
AA600222
AA699928
AA705332
AA775033
AA928536
ABCA7
ABCC1
ABCC2
ABCC5
ACYP1
ADAMTS1
ADCY6
ADH4
AFAP
AI204264
AI336973
AMD1
ANKT
ANLN
AOC2
AOC3
AP3D1
AP3M2
AP4B1
APACD
APEXL2
ARHGAP8
ARHGDIB
ARL4
ARL6IP
ASIP
B4GALT1
BAG3
BAIAP2
BARD1
BBS2
BIRC2
BIRC5
BITE
BK1048E9.5
BMI1
BMP2
BRCA1
BRD7
BTEB1
BUB1
BUB1B
BUB3
C11orf23
C11orf5
C1orf2
C20orf1
C4B
C6
C8orf1
CAPN7
CAPS
CASP3
CASP8AP2
CBX3
CCNA2
CCNB1
CCNB2
CCND1
CCNE1
CCNE2
CCNF
CCRK
CD24
CD97
CDC16
CDC20
CDC25A
CDC25B
CDC25C
CDC27
CDC42
CDC45L
CDC6
CDC7L1
CDH24
CDK7
CDKN1B
CDKN2C
CDKN2D
CDKN3
CDR2
CENPA
CENPE
CENPF
CEP4
CFLAR
CHAF1A
CHAF1B
CHML
CIA
CIT
CKAP2
CKS1
CKS2
CLASPIN
CNAP1
CNN2
COL7A1
COPEB
CRK
CRYBA1
CSH2
CTCF
CTL2
CTNNA1
CTNND1
CTSD
D10S170
D21S2056E
DDX11
DDX8
DEEPEST
DF
DHFR
DJ328E19.C1.1
DJ37E16.5
dJ383J4.3
DJ465N24.2.1
DJ616B8.3
DKC1
DKFZP434A1315
DKFZP434B168
DKFZP434C245
DKFZp434D1428
DKFZP434J046
DKFZp547O146
DKFZP564A122
DKFZP564D0462
DKFZP564D0764
DKFZP564F013
DKFZP566C134
DKFZp762E1312
DKFZp762L0311
DMTF1
DNA2L
DNAJB1
DNAJB4
DNAJB6
DNAJB9
DNAJC3
DNAJC6
DONSON
DR1
DSCR1
DSP
DUSP4
E2-EPF
E2F1
E2F5
E2IG4
EBI3
EGFL5
EIF4A2
EIF4E
EIF4EBP2
ERN2
ESD
EXO1
EZH2
FABP1
FADD
FANCA
FANCD
FANCG
FBI1
FEM1B
FEN1
FGA
FKBP1A
FLJ10103
FLJ10154
FLJ10156
FLJ10339
FLJ10342
FLJ10392
FLJ10422
FLJ10461
FLJ10466
FLJ10468
FLJ10483
FLJ10511
FLJ10512
FLJ10540
FLJ10545
FLJ10604
FLJ10618
FLJ10688
FLJ10719
FLJ10858
FLJ10980
FLJ11021
FLJ11029
FLJ11127
FLJ11186
FLJ11252
FLJ11264
FLJ11269
FLJ11323
FLJ11342
FLJ11626
FLJ11729
FLJ12888
FLJ12890
FLJ12892
FLJ13046
FLJ13110
FLJ13154
FLJ13181
FLJ13231
FLJ13287
FLJ13912
FLJ14502
FLJ14642
FLJ14761
FLJ14813
FLJ20004
FLJ20008
FLJ20036
FLJ20038
FLJ20069
FLJ20093
FLJ20094
FLJ20159
FLJ20257
FLJ20259
FLJ20280
FLJ20333
FLJ20354
FLJ20364
FLJ20425
FLJ20510
FLJ20516
FLJ20530
FLJ20539
FLJ20552
FLJ20624
FLJ20699
FLJ20847
FLJ22009
FLJ22313
FLJ22376
FLJ22557
FLJ22609
FLJ22624
FLJ23053
FLJ23151
FLJ23293
FLJ23311
FLJ23468
FOXM1
FREQ
FRZB
FXR1
FYN
FZR1
G3BP
GABPB2
GADD45A
GAJ
GAS1
GAS6
GCLM
GCSH
GNB1
GOT1
GPRK6
GTSE1
H11
H1F0
H2AFL
H2AFN
H2AFX
H2BFL
H2BFQ
H4F2
H4FG
H4FH
H4FI
H4FJ
H53763
HAN11
HCNGP
HDAC3
HDCMA18P
HEC
HELLS
HIF1A
HLA-DNA
HLA-DRA
HLXB9
HMG2
HMG20B
HMG4
HMGCR
HMGE
HMMR
HN1
Homo
HOXB4
HP1-BP74
HRAS
HRB
HSF2
HSPA1L
HSPA8
HSPC148
HSPC150
HSPC157
HSPC163
HSPC196
HSPC207
HSPC216
HSPC228
HSRTSBETA
HSU53209
HSU54999
HT023
HTF9C
ICBP90
IDI2
IDN3
IFIT1
IGSF4
IL18BP
ILF2
INADL
INDO
INSM1
INSR
ITGB3
ITPR1
ITPR3
JPO1
KATNA1
KIAA0008
KIAA0013
KIAA0026
KIAA0042
KIAA0056
KIAA0074
KIAA0097
KIAA0101
KIAA0135
KIAA0155
KIAA0164
KIAA0165
KIAA0170
KIAA0175
KIAA0176
KIAA0182
KIAA0197
KIAA0239
KIAA0306
KIAA0480
KIAA0586
KIAA0618
KIAA0675
KIAA0677
KIAA0802
KIAA0841
KIAA0855
KIAA0856
KIAA0878
KIAA0916
KIAA0952
KIAA0978
KIAA1008
KIAA1018
KIAA1265
KIAA1350
KIAA1382
KIAA1404
KIAA1524
KIAA1547
KIAA1586
KIAA1598
KIAA1712
KIAA1716
KIF5B
KINESIN
KMO
KNSL1
KNSL2
KNSL4
KNSL5
KNSL6
KPNA2
KPNB1
KRAS2
LBC
LBR
LCHN
LENG8
LMNA
LMNB1
LMO4
LOC114223
LOC51003
LOC51004
LOC51042
LOC51053
LOC51055
LOC51141
LOC51170
LOC51174
LOC51218
LOC51240
LOC51334
LOC51578
LOC51659
LOC51700
LOC54104
LOC56996
LOC57168
LOC58486
LPP
LRRFIP1
LTBP3
LUC7A
MAD2L1
MAN1A2
MAP2K6
MAP3K2
MAPK13
MATN2
MBD4
MCAM
MCM2
MCM4
MCM5
MCM6
MDM2
MDS025
ME3
MET
MGAT2
MGC10540
MGC10850
MGC10911
MGC13064
MGC13204
MGC14258
MGC14386
MGC15482
MGC15716
MGC19556
MGC20533
MGC2306
MGC2577
MGC3165
MGC3207
MGC4161
MGC4604
MGC4675
MGC4816
MGC5254
MGC5302
MGC5338
MGC5350
MGC5528
MGC5585
MGC861
MID1
MITF
MKI67
MLLT4
MNT
MPHOSPH1
MRPL19
MRPS18B
MRPS2
MSE55
MSH2
MUC1
MYLE
NAB1
NASP
NCOA3
NEK2
NFE2L2
NFIA
NFIC
NKTR
NMB
NNMT
NPAT
NR3C1
NS1-BP
NSAP1
NUCKS
NUDE1
NUDT4
NUF2R
NUP98
NXF1
ODF2
OGT
OLR1
ORC1L
ORC3L
ORP6
P37NB
P5-1
PCAF
PCF11
PCNA
PDGFA
PIF1
PIK3CD
PIN
PIR51
PKMYT1
PKNOX1
PLAB
PLAG1
PLK
PLU-1
PMS2L8
PMSCL1
PNAS-127
PNN
POLA
POLD3
POLQ
PP591
PPP1R10
PPP1R2
PPP2CA
PPP3CA
PRC1
PRIM1
PRIM2A
PRKAR1A
PRO0650
PRO1073
PRO2000
PRPSAP1
PSCD2
PSCD3
PSEN1
PSMD11
PTMS
PTP4A1
PTPN9
PTTG1
PWP1
R89286
RAB23
RAB3A
RAD18
RAD21
RAD51
RAD51C
RAD53
RAD54L
RAMP
RAN
RANGAP1
RBBP8
RBM8A
RECQL4
RERE
RFC2
RFC4
RGS3
RHEB2
RNPS1
RNTRE
RNUT1
ROCK1
RPA2
RPL13A
RPS25
RRM1
RRM2
RUNX1
SAP30
SCYB14
SDC1
SEPN1
SERPINB3
SET07
SFPQ
SFRS3
SFRS5
SFRS7
SGK
SH3GL2
SHC1
SIL
SKIP
SLBP
SLC17A2
SLC22A3
SLC4A1AP
SMAP
SMARCB1
SMARCD1
SMC4L1
SMTN
SNK
SPS
SRD5A1
SRF
SS18
SSP29
SSR3
STAG1
STAG3
STAT1
STAT5B
STCH
STK12
STK15
STK17B
STK9
SUCLG2
SV2B
T56726
TAB2
TACC3
TASR2
TCFL1
TEM8
TERA
TFAP2A
TFF3
TGIF
TIMP1
TIP47
TLOC1
TMPO
TOB2
TOM34
TOMM70A
TOP1
TOP2A
TOP3A
TOPBP1
TOPK
TRAP150
TREX1
TRIP
TRIP13
TRIP8
TRN2
TROAP
TSC22
TSG101
TSN
TTF2
TTK
TUBA1
TUBA2
TUBA3
TUBB
TUBB2
TUSP
TXNRD1
TYMS
UACA
UBE2C
UBE2D3
UBF-fl
UBL3
UBQLN2
UCP4
UK114
UNG
USP1
USP13
USP16
VCAM1
VCL
VEGFC
VIM
W73732
W85890
WISP1
WS-3
YWHAH
ZF
ZNF183
ZNF207
ZNF217
ZNF265
ZNF281
ZNF42
ZPBP
ZWINT
