## Supplemental Tables 1-8 for "Transcriptional kinetics and molecular functions of long non-coding RNAs": SupplementaryTable4.xlsx

### Sheet: Blad1
Supplementary Table 4
List of primers used for qRTPCR
Control
Name	Sequence (5'-3')
Actb_F1	CTCTGGCTCCTAGCACCATGAAGA
Actb_R1	GTAAAACGCAGCTCAGTAACAGTCCG
Oligos related to cell cycle; mRNAs
Name	Sequence (5'-3')
Cdkn1b_F1	AGACGTAAACAGCTCCGAATTA
Cdkn1b_R1	TTC AAT GGA GTC AGC GAT ATG T
Cdkn2a_p19ARF_F1	CAT GTT GTT GAG GCT AGA GAG G
Cdkn2a_p19ARF_R1	CAC CGT AGT TGA GCA GAA GAG
Cdkn2a_P16ink4a_F1	GAA CTC TTT CGG TCG TAC CC
Cdkn2a_p16ink4a_F1	GTT CGA ATC TGC ACC GTA GT
Cdkn2b_p15Ink4b_F1	CGC CCA ATC CAG GTC AT
Cdkn2b_p15Ink4b_R1	GTG CAC AGG TCT GGT AAG G
Mtap_F1	TGT TGG AAG GAG CAT GAA GAA G
Mtap_R1	CCA TCG ACC CTA TCT GAG GTA TAG
Gas1 F1	TCT GCG AAT CGG TCA AAG AG
Gas1 R1	TTC GTC GTA GTA GTC GTC CA
Ccne2 F1	GCA TTC TAG CCA TCG ACT CTT
Ccne2 R1	CCA AAC CTG AAG CTT TCT TAA CC
Kif4 F1	GGACCCTAAGGAAGGCATAAAG
Kif4 R1	CCACAGTCCTGGAGTTGTTAC
Kif11 F1	CCAGCAGAGGTCTTCCATTT
Kif11 R1	CGAGGCCTCTTCCACTTTATAC
Kif14 F1	CTGGCTGGAACTGGGAAATAA
Kif14 R1	CTCTGTCTTGGTCTGTGTCATC
Oligos related to cell cycle; lncRNAs
Name	Sequence (5'-3')
Lockd_F1	GTC TTG GAA AGG TAG ACT TGG G
Lockd_R1	CAC ATG ACC TCA GGG CTT AAA
Wincr1_F1	CCC AGG AAG CTA AGA TCA AGA G
Wincr1_R1	TGA GAC AAG GGC TTC AGT TC
A06Rik F1	GCT ATC AAG AGT GAG CCT ACA G
A06Rik R1	AGA GCA GTT GTT CTG GGA TG
Gm12963_F1	ACTGGACAGGTCCTACAAGA
Gm12963_R1	AGGGTCCTGAGACCAGTAAT
mir22hg_F1	GAGCCACCTCTGAAAGGAAATA
mir22hg_R1	AACCTACCAACTGAGCTACAAC
K18Rik_F1	GCA CTT GGA AGA CGG AGA TAA
K18Rik_R1	GGG ACA AAG ACA TTT CAC ACA C
K03Rik F1	CCG GGA ACA TTC CTA TCT CAT C
K03Rik R1	CCG TAC TCA TAT GCA CAG ACC
Oligos related to apoptosis; mRNAs
Name	Sequence (5'-3')
Gadd45b_F1	GCG GCC AAA CTG ATG AAT G
Gadd45b_R1	CTG GAT CAG GGT GAA GTG AAT
Cdkn1a F1	AAG TGT GCC GTT GTC TCT TC
Cdkn1a R1	AGT CAA AGT TCC ACC GTT CTC
Oligos related to apoptosis; lncRNAs
Name	Sequence (5'-3')
D01Rik_F1	ACA GAG ACC ACC TAT GGA GAT AA
D01Rik_R1	CAG ATG GAG ACA TAC AAG CAG TAG
A07Rik_F1	CGC CAA GTT GAC CCA GTA TTT
A07Rik_R1	CAT GGG TGT GGC TGC ATA TT
K14Rik_F1	GGC AAA GCA GGA CAC AAT TTA T
K14Rik_R1	AGG TGT TCT TCC ACC TTC TTG
E12Rik_F1	CCTTTGGAGGATGTGAACTCTC
E12Rik_R1	ATCAGGTCGGTCTCGTTACT
Gm42067_F1	CTGCAGCTCATTCTAGAGATCC
Gm42067_R1	CGAGTGAGTTTCTCCCTTTCTC
Oligos related to allelic prediction
Name	Sequence (5'-3')
Gsta4_F1	GCC AAA CCT AAG CTC TAC TAC TT
Gsta4_R1	ATT CTT CCT CAA ACT CCA CTC C
Gsta4_int_F1	TCACGTCACTGTTTCTGGTTTC
Gsta4_int_R1	CGGGTTGCAGGAACTTCTTAAT
O11Rik_F1	GCC TTC TCT TCG CAT CAC TAC
O11Rik_R1	ACC CTA AAG CTG CAC ACA TC
Txnrd1_F1	GGAGACAAAGAGTACTGCATCA
Txnrd1_R1	ACATTCCAAGGCGACATAGG
Txnrd1_int_F1	AAATGCTCTCCTTCCTCTTTCC
Txnrd1_int_R1	CTTAACCTCAGCAGCCAGAC
I16Rik_F1	CCAGACCCGTAAACGTCATTAT
I16Rik_R1	TCTGTTGCCGACACTTCATAG
Fam78b_F1	ATGCAACCAGATGGAGTTCTT
Fam78b_R1	GTCTGAGTCACTGATGGCTTT
Gm16701_F1	CACAAGACTGCCTGGGTATATG
Gm16701_R1	CATGCTTCCACAGGACTTGA
Hoxb13_F1	TTTGCAGAGCCCAGTGTC
Hoxb13_R1	CGCCTCTTGTCCTTAGTGATAAA
Hoxb9_F1	GAAGGAAGCGAGGACAAAGA
Hoxb9_R1	CTGGTATTTGGTGTAGGGACAG
Gm53_F1	TTTGGTCCCAAGACACTTCAG
Gm53_R1	AGGGTGAAGGGACAGGTT
Tmc7_F1	CTGGATGGAGGAATCACAGAAA
Tmc7_R1	GGTTTCCTGAATGTCCCTTAGT
B06Rik_F1	GACCATGCTGTTCTGGTATGT
B06Rik_R1	TGACTGGGTCCATCAGAGAA
Sox9_F1	GAA GGA GAG CGA GGA AGA TAA G
Sox9_R1	TGA CGT GTG GCT TGT TCT
D17Rik_F1	TCA TCC GTG GGT TGT CTT TC
D17Rik_R1	CAT GGA TAA GCA GGT CAG TCT C
