## Supplemental Tables 1-8 for "Transcriptional kinetics and molecular functions of long non-coding RNAs": SupplementaryTable5.xlsx

### Sheet: Blad1
Supplementary table 5
List of siRNAs and shRNAs
Negative control	Suppplier	Cat. No	Target Sequence
siCont	Qiagen	1027281	AATTCTCCGAACGTGTCACGT
17000281I16Rik
siI16Rik_5	Qiagen	SI05701143	CACATTCATCTAAACCCAACA
siI16Rik_6	Qiagen	SI05701150	CTGGAAAGTCTTAATACGCGA
3300005D01Rik
siD01Rik_1	Qiagen	SI05687290	CTG GGT CCC AGC CTT ACA TAA
siD01Rik_2	Qiagen	SI01131228	ACA GAT GAT CAC CAT TCC TAA
9230114K14Rik
siK14Rik_1	Qiagen	SI02850778	CAG GTA CAC AAT GGA CTA CTT
siK14Rik_2	Qiagen	SI02850792	AAG CCT AGT CCT GTT TAG GAA
2900076A07Rik
siA07Rik_1	Qiagen	SI05672765	ATG GCA GAT ACC GAC AGG CAA
siA07Rik_2	Dharmacon	N-173626-04-0002	CTT GGG TCA TGC AGA GAA U a
C920006O11Rik
siO11Rik_6	Qiagen	SI05705721	ACCCGGATGTGTGCAGCTTTA
siO11Rik_8	Qiagen	SI05705735	CTCCACTGTCCTAACAGTAGA
siO11Rik_N09	Dharmacon	N-066693-09-0002	CAAAUUAGCCAGACAAUAC g
2610035D17Rik
siD17Rik_13	Dharmacon	N-065933-13-0002	UGGAUUCAAUUGCGGAACA
siD17Rik_15	Dharmacon	N-065933-15-0002	GAUACAGGGUGAAUAGUUA
Lockd
siLockd_1	Dharmacon	Custom siRNA	GCATCTCTTATCTCCAGAATT	Sense 5'-GCAUCUCUUGUUCCUGCUAUUU
				Antisense 5'-AUAGCAGGAACAAGAGAUGCUU
siLockd_3	Dharmacon	Custom siRNA	GGG AGA TAC AGG AAC TAT A	Sense 5'-GGGAGAUACAGGAACUAUAUU
				Antisense 5'-UAUAGUUCCUGUAUCUCCCUU
Wincr1
siWincr1-1	Dharmacon	Custom siRNA	GCTCTTTCCAAATGTGCTTTG	Sense 5'-GCUCUUUCCAAAUGUGCUUUGUU
				Antisense 5'-CAAAGCACAUUUGGAAAGAGCUU
siWincr1-2	Dharmacon	Custom siRNA	GCT AAG ATC AAG AGA AAA T	Sense 5'-GCUAAGAUCAAGAGAAAAUUU
				Antisense 5'-AUUUUCUCUUGAUCUUAGCUU
Oligos for cloning shRNAs
sh_Cont_F		5'-CTA GTGCCCTTCTTTGCCACAATT CGAA AATTGTGGCAAAGAAGGGCAC TTTTT AT
sh_Cont_R		5'-AAAAA GT GCCCTTCTTTGCCACAATT TTCG AATTGTGGCAAAGAAGGGCA
sh_Lockd_F		5'-CTA GCATCTCTTATCTCCAGAATT CGAA AATTCTGGAGATAAGAGATGC TTTTT AT
sh_Lockd_R		5'-AAAAA GCATCTCTTATCTCCAGAATT TTCG AATTCTGGAGATAAGAGATG
sh_Gm12603_F		5'-CTA GCTCTTTCCAAATGTGCTTTG CGAA CAAAGCACATTTGGAAAGAGC TTTTT AT
sh_Gm12603_R		5'-AAAAA GCTCTTTCCAAATGTGCTTTG TTCG CAAAGCACATTTGGAAAGAG
sh_A06Rik_F		5'-CTA GCCAGCTGTCTCAATGCATAG CGAA CTATGCATTGAGACAGCTGGC TTTTT AT
sh_A06Rik_R		5'-AAAAA GCCAGCTGTCTCAATGCATAG TTCG CTATGCATTGAGACAGCTGG
