## Supplemental Tables 1-8 for "Transcriptional kinetics and molecular functions of long non-coding RNAs": SupplementaryTable6.xlsx

### Sheet: Blad1
Supplementary table 6
List of significant genes identified using allelic imbalance
GeneStableID	GeneName	allelicImbalance_mRNA	lncRNA	allelicImbalance_lncRNA	DistanceBetweenTSSs	scoreAllelicImbalance	allelicDirection
ENSMUSG00000004360	9330159F19Rik	0.495885	ENSMUSG00000090126	0.497528	289211	0.99177	1
ENSMUSG00000026829	Gbgt1	0.483871	ENSMUSG00000063611	0.48008	-9208	0.960159	1
ENSMUSG00000004885	Crabp2	0.442586	ENSMUSG00000097156	-0.484326	-258147	0.885172	-1
ENSMUSG00000032348	Gsta4	-0.4818	ENSMUSG00000097574	-0.438318	6860	0.876636	1
ENSMUSG00000046318	Ccbe1	-0.451261	ENSMUSG00000085055	-0.432065	172	0.86413	1
ENSMUSG00000068744	Psrc1	-0.424958	ENSMUSG00000086968	-0.446939	487626	0.849915	1
ENSMUSG00000029648	Flt1	0.414466	ENSMUSG00000106820	0.444722	307410	0.828932	1
ENSMUSG00000039109	F13a1	0.404059	ENSMUSG00000099847	0.442105	-403920	0.808118	1
ENSMUSG00000051735	Rinl	-0.403867	ENSMUSG00000099417	-0.457386	296419	0.807735	1
ENSMUSG00000024672	Ms4a7	-0.44453	ENSMUSG00000075010	0.391821	278887	0.783641	-1
ENSMUSG00000042246	Tmc7	0.391391	ENSMUSG00000109284	-0.407985	-7592	0.782781	-1
ENSMUSG00000047067	Dusp28	-0.34949	ENSMUSG00000097251	0.335616	-3783	0.671233	-1
ENSMUSG00000022425	Enpp2	-0.335334	ENSMUSG00000053749	-0.400763	-193580	0.670669	1
ENSMUSG00000018672	Copz2	-0.331821	ENSMUSG00000097289	-0.430324	102460	0.663642	1
ENSMUSG00000060568	Fam78b	0.354318	ENSMUSG00000102548	0.330556	1704	0.661111	1
ENSMUSG00000008734	Gprc5b	0.329772	ENSMUSG00000109284	-0.407985	402883	0.659543	-1
ENSMUSG00000041135	Ripk2	0.343929	ENSMUSG00000085112	0.329114	-463	0.658228	1
ENSMUSG00000029064	Gnb1	-0.324786	ENSMUSG00000054514	-0.315451	-269814	0.630901	1
ENSMUSG00000020892	Aloxe3	0.348993	ENSMUSG00000072809	-0.313291	65413	0.626582	-1
ENSMUSG00000020250	Txnrd1	-0.31253	ENSMUSG00000056821	0.432099	21828	0.62506	-1
ENSMUSG00000026809	Spaca9	0.310537	ENSMUSG00000063611	0.48008	193552	0.621074	1
ENSMUSG00000002104	Rapsn	-0.309191	ENSMUSG00000097317	0.383686	-220375	0.618382	-1
ENSMUSG00000022875	Kng1	0.30814	ENSMUSG00000109783	-0.353598	-462345	0.616279	-1
ENSMUSG00000021091	Serpina3n	0.308089	ENSMUSG00000041449	0.440244	158824	0.616178	1
ENSMUSG00000092074	Dynlt1a	0.307532	ENSMUSG00000096780	0.307537	-132327	0.615065	1
ENSMUSG00000042770	Hebp1	0.303783	ENSMUSG00000107768	-0.379162	-151346	0.607567	-1
ENSMUSG00000022303	Dcstamp	0.466369	ENSMUSG00000115230	-0.302657	-216719	0.605313	-1
ENSMUSG00000022304	Dpys	0.440367	ENSMUSG00000115230	-0.302657	-105182	0.605313	-1
ENSMUSG00000032530	Lyzl4	0.296248	ENSMUSG00000043773	-0.494371	-295657	0.592496	-1
ENSMUSG00000004035	Gstm7	0.292208	ENSMUSG00000086968	-0.446939	35604	0.584416	-1
ENSMUSG00000026679	Enkur	0.289586	ENSMUSG00000075514	0.427264	236311	0.579171	1
ENSMUSG00000099398	Ms4a14	-0.289106	ENSMUSG00000075010	0.391821	258646	0.578212	-1
ENSMUSG00000101389	Ms4a4a	0.288818	ENSMUSG00000075010	0.391821	319715	0.577636	1
ENSMUSG00000004655	Aqp1	0.285474	ENSMUSG00000108228	0.374525	-60455	0.570948	1
ENSMUSG00000022305	Lrp12	-0.282493	ENSMUSG00000115230	-0.302657	-18861	0.564987	1
ENSMUSG00000060735	Rxfp3	0.35401	ENSMUSG00000096971	-0.282383	323155	0.564767	-1
ENSMUSG00000022246	Rai14	-0.315887	ENSMUSG00000096971	-0.282383	-1296	0.564767	1
ENSMUSG00000032530	Lyzl4	0.296248	ENSMUSG00000110863	-0.282222	363791	0.564444	-1
ENSMUSG00000047104	Pbp2	-0.281791	ENSMUSG00000107768	-0.379162	-9156	0.563583	1
ENSMUSG00000034271	Jdp2	0.390411	ENSMUSG00000113165	-0.280335	-164	0.560669	-1
ENSMUSG00000026851	BC005624	-0.3282	ENSMUSG00000075416	-0.278043	261884	0.556086	1
ENSMUSG00000033033	Calhm2	-0.277853	ENSMUSG00000097990	0.312	-374688	0.555707	-1
ENSMUSG00000054855	Rnd1	-0.281036	ENSMUSG00000097587	0.277778	-305888	0.555556	-1
ENSMUSG00000023484	Prph	0.332609	ENSMUSG00000097587	0.277778	71826	0.555556	1
ENSMUSG00000038009	Dnajc22	0.426374	ENSMUSG00000097587	0.277778	109822	0.555556	1
ENSMUSG00000084989	Crocc2	-0.276194	ENSMUSG00000097251	0.335616	257961	0.552389	-1
ENSMUSG00000060613	Cyp2c70	0.5	ENSMUSG00000097792	-0.274908	-402149	0.549815	-1
ENSMUSG00000030559	Rab38	0.274634	ENSMUSG00000109244	0.363492	118795	0.549268	1
ENSMUSG00000035183	Slc24a5	0.315956	ENSMUSG00000086416	-0.272894	-149388	0.545788	-1
ENSMUSG00000090698	Apold1	0.271387	ENSMUSG00000107768	-0.379162	-337843	0.542775	-1
ENSMUSG00000036466	Megf11	0.423304	ENSMUSG00000111058	-0.264793	448505	0.529586	-1
ENSMUSG00000053964	Lgals4	-0.263797	ENSMUSG00000099417	-0.457386	341304	0.527594	1
ENSMUSG00000027894	Slc6a17	-0.262103	ENSMUSG00000086968	-0.446939	-378195	0.524205	1
ENSMUSG00000029778	Adcyap1r1	0.262028	ENSMUSG00000108228	0.374525	55091	0.524056	1
ENSMUSG00000030772	Dkk3	0.261772	ENSMUSG00000085049	-0.302158	-376626	0.523544	-1
ENSMUSG00000032119	Hinfp	-0.383929	ENSMUSG00000097467	-0.261628	192748	0.523256	1
ENSMUSG00000032115	Hyou1	0.272984	ENSMUSG00000097467	-0.261628	266567	0.523256	-1
ENSMUSG00000032011	Thy1	-0.375831	ENSMUSG00000097467	-0.261628	-69539	0.523256	1
ENSMUSG00000111409	Gm49380	-0.264302	ENSMUSG00000097467	-0.261628	577	0.523256	1
ENSMUSG00000074634	Tmem267	-0.278963	ENSMUSG00000025450	-0.25969	11278	0.51938	1
ENSMUSG00000095930	Nim1k	-0.26775	ENSMUSG00000025450	-0.25969	279121	0.51938	1
ENSMUSG00000026271	Gpr35	0.25755	ENSMUSG00000097251	0.335616	40101	0.5151	1
ENSMUSG00000038884	A230050P20Rik	0.257164	ENSMUSG00000111172	0.320375	-451975	0.514328	1
ENSMUSG00000023032	Slc4a8	-0.358333	ENSMUSG00000097093	-0.256	197079	0.512	1
ENSMUSG00000053559	Smagp	0.2614	ENSMUSG00000097093	-0.256	21745	0.512	-1
ENSMUSG00000022419	Deptor	-0.255132	ENSMUSG00000115759	-0.359788	-363246	0.510263	1
ENSMUSG00000022419	Deptor	-0.255132	ENSMUSG00000053749	-0.400763	-1265	0.510263	1
ENSMUSG00000022419	Deptor	-0.255132	ENSMUSG00000115414	-0.254183	-367060	0.508366	1
ENSMUSG00000053835	H2-T24	-0.349188	ENSMUSG00000073405	-0.254045	-91098	0.508091	1
ENSMUSG00000092243	Gm7030	0.446409	ENSMUSG00000073405	-0.254045	17767	0.508091	-1
ENSMUSG00000069793	Slfn9	-0.444598	ENSMUSG00000087107	-0.252863	-231746	0.505726	1
ENSMUSG00000018927	Ccl6	-0.385735	ENSMUSG00000087107	-0.252863	369511	0.505726	1
ENSMUSG00000029762	Akr1b8	0.288805	ENSMUSG00000086834	0.251645	-381270	0.503289	1
ENSMUSG00000044712	Slc38a6	0.322159	ENSMUSG00000113425	0.246835	-68302	0.493671	1
ENSMUSG00000048481	Mypop	-0.246781	ENSMUSG00000109366	0.377451	-341884	0.493562	-1
ENSMUSG00000079553	Kifc1	0.326138	ENSMUSG00000067203	0.245263	-88166	0.490526	1
ENSMUSG00000037649	H2-DMa	0.263238	ENSMUSG00000067203	0.245263	140714	0.490526	1
ENSMUSG00000061689	Dlgap4	-0.273639	ENSMUSG00000087179	0.244113	-226115	0.488226	-1
ENSMUSG00000052102	Gnpda1	-0.336187	ENSMUSG00000097080	-0.241333	88415	0.482667	1
ENSMUSG00000005609	Ctr9	-0.260504	ENSMUSG00000110424	0.239003	-93586	0.478006	-1
ENSMUSG00000078490	Cfap74	-0.238351	ENSMUSG00000086682	-0.235202	-215565	0.470405	1
ENSMUSG00000029064	Gnb1	-0.324786	ENSMUSG00000086682	-0.235202	-133391	0.470405	1
ENSMUSG00000039462	Col10a1	-0.297386	ENSMUSG00000111905	-0.229897	371166	0.459794	1
ENSMUSG00000029064	Gnb1	-0.324786	ENSMUSG00000096221	0.228055	-243363	0.45611	-1
ENSMUSG00000038530	Rgs4	0.303698	ENSMUSG00000097503	-0.219472	-221767	0.438944	-1
ENSMUSG00000102752	Gm7694	-0.37024	ENSMUSG00000097503	-0.219472	336923	0.438944	1
ENSMUSG00000060477	Irak2	-0.329206	ENSMUSG00000107560	-0.209524	26022	0.419048	1
ENSMUSG00000062825	Actg1	0.475097	ENSMUSG00000043644	-0.193095	-136	0.386189	-1
ENSMUSG00000036466	Megf11	0.423304	ENSMUSG00000111160	-0.166667	157287	0.333333	-1
ENSMUSG00000029322	Plac8	-0.495187	ENSMUSG00000097772	0.0877729	142710	0.175546	-1
ENSMUSG00000050014	Apol10b	0.452275	ENSMUSG00000097057	-0.0826087	-365549	0.165217	-1
