## Supplemental Tables 1-8 for "Transcriptional kinetics and molecular functions of long non-coding RNAs": SupplementaryTable7.xlsx

### Sheet: Blad1
Supplementary Table 7
List of significant genes using patterns of allelic expression (C57)
GeneStableID	GeneName	GeneStableID_lncRNA	GeneName_lncRNA	distBetweenTSSs	pValue.adj
ENSMUSG00000070044	Fam149a	ENSMUSG00000110409	Gm9908	423706	8.0366485239319e-05
ENSMUSG00000032024	Clmp	ENSMUSG00000087135	Gm16096	-98219	0.00190369623993467
ENSMUSG00000054277	Arfgap3	ENSMUSG00000100199	Gm20324	451167	0.00690627806935887
ENSMUSG00000051236	Msrb3	ENSMUSG00000087480	Gm15910	41472	4.45051670542029e-10
ENSMUSG00000038406	Scaf1	ENSMUSG00000087138	Gm15545	27504	0.00187323506373404
ENSMUSG00000046574	Prr12	ENSMUSG00000087138	Gm15545	65981	0.00364648606089212
ENSMUSG00000038539	Atf5	ENSMUSG00000087138	Gm15545	-170242	0.000589780027887977
ENSMUSG00000021945	Zmym2	ENSMUSG00000100017	2410022M11Rik	74664	4.29550602602319e-05
ENSMUSG00000026626	Ppp2r5a	ENSMUSG00000073478	D730003I15Rik	172587	0.00757217092268926
ENSMUSG00000089872	Rps6kc1	ENSMUSG00000073478	D730003I15Rik	-312707	0.00425721273280289
ENSMUSG00000021287	Xrcc3	ENSMUSG00000113769	5033406O09Rik	-132283	2.09671304761333e-05
ENSMUSG00000022992	Kansl2	ENSMUSG00000097414	B130046B21Rik	-272760	0.00307897372043562
ENSMUSG00000070047	Fat1	ENSMUSG00000097491	Gm2366	-86938	0.000312087413072599
ENSMUSG00000020814	Mxra7	ENSMUSG00000086050	Gm16045	-435391	4.56500862958071e-05
ENSMUSG00000030560	Ctsc	ENSMUSG00000109244	Gm44751	-33393	0.000447890116557076
ENSMUSG00000021254	Gpatch2l	ENSMUSG00000097488	4732487G21Rik	-64148	0.00930884622133548
ENSMUSG00000039849	Pcif1	ENSMUSG00000085436	Zfp335os	-32050	0.0013890676326361
ENSMUSG00000090996	Gm20458	ENSMUSG00000085436	Zfp335os	-450387	0.00127353937511733
ENSMUSG00000027628	Aar2	ENSMUSG00000087179	Gm14230	-292236	0.0097585251480028
ENSMUSG00000056536	Pign	ENSMUSG00000101214	Gm28403	94523	1.68427612477224e-24
ENSMUSG00000027628	Aar2	ENSMUSG00000085741	5430405H02Rik	-315379	5.72145242988205e-06
ENSMUSG00000036270	Edc4	ENSMUSG00000104168	Gm38250	323944	0.00199917820787467
ENSMUSG00000000131	Xpo6	ENSMUSG00000066175	2510046G10Rik	-449093	0.000355626990958751
ENSMUSG00000032637	Atxn2l	ENSMUSG00000066175	2510046G10Rik	-146157	0.00898797438181408
ENSMUSG00000026104	Stat1	ENSMUSG00000101628	Gm28177	42179	7.85641801788683e-24
ENSMUSG00000043687	1190005I06Rik	ENSMUSG00000097960	A330074K22Rik	406262	0.000111074679183754
ENSMUSG00000026670	Uap1	ENSMUSG00000097503	3110045C21Rik	205548	3.97893172623327e-07
ENSMUSG00000048481	Mypop	ENSMUSG00000086533	Mypopos	-9950	1.9603061772232e-07
ENSMUSG00000038866	Zcchc2	ENSMUSG00000099843	Gm7160	124	0.00128073320568408
ENSMUSG00000047443	Erfe	ENSMUSG00000100980	Gm29100	-436507	0.00123307814868978
ENSMUSG00000007805	Twist2	ENSMUSG00000100980	Gm29100	-1476	0.00028889220401739
ENSMUSG00000029061	Mmp23	ENSMUSG00000087381	Gm16008	-370440	7.28841783331654e-05
ENSMUSG00000033943	Mga	ENSMUSG00000085438	1700020I14Rik	302931	9.93708173206615e-10
ENSMUSG00000075592	Nynrin	ENSMUSG00000115222	Gm49747	210406	0.00208435137452045
ENSMUSG00000007589	Tinf2	ENSMUSG00000115222	Gm49747	36471	0.000595649141062204
ENSMUSG00000041057	Wdr43	ENSMUSG00000085492	Trmt61b	17140	3.41073440983002e-07
ENSMUSG00000020728	Cep112	ENSMUSG00000084978	Gm11655	243342	0.000118587787707652
ENSMUSG00000025377	Tepsin	ENSMUSG00000043644	0610009L18Rik	-249947	0.00190877545582606
ENSMUSG00000039670	Oxld1	ENSMUSG00000043644	0610009L18Rik	109390	0.00564147976281776
ENSMUSG00000025155	Dus1l	ENSMUSG00000043644	0610009L18Rik	447725	0.0026617765546853
ENSMUSG00000032215	Rsl24d1	ENSMUSG00000098332	2310009A05Rik	73708	5.9160086932196e-14
ENSMUSG00000020900	Myh10	ENSMUSG00000072809	9330160F10Rik	-368568	0.000296085916818518
ENSMUSG00000029528	Pxn	ENSMUSG00000107121	1110006O24Rik	-125140	0.00768995653825241
ENSMUSG00000000567	Sox9	ENSMUSG00000087259	2610035D17Rik	-390853	3.47219434802624e-09
ENSMUSG00000030876	Mettl9	ENSMUSG00000097343	9030407P20Rik	356925	0.00738922703853073
ENSMUSG00000074622	Mafb	ENSMUSG00000078956	Gm14221	-252906	2.44560846544861e-14
ENSMUSG00000002668	Dennd1c	ENSMUSG00000079414	Gm11110	-27483	0.00353657980335068
ENSMUSG00000034116	Vav1	ENSMUSG00000079414	Gm11110	173178	0.00080166885483883
ENSMUSG00000004730	Adgre1	ENSMUSG00000079414	Gm11110	252769	0.000427170308591911
ENSMUSG00000049604	Hoxb13	ENSMUSG00000085645	Hoxb5os	-112594	3.99866600923291e-11
ENSMUSG00000020875	Hoxb9	ENSMUSG00000085645	Hoxb5os	-35453	4.90680276146345e-05
ENSMUSG00000066233	Tmem42	ENSMUSG00000110945	Gm9856	-246	0.00457115741377473
ENSMUSG00000013997	Nit1	ENSMUSG00000103983	Gm20045	19469	0.00978233176722236
ENSMUSG00000049807	Arhgap23	ENSMUSG00000078700	D030028A08Rik	499263	1.68075314118785e-07
ENSMUSG00000020876	Snx11	ENSMUSG00000078700	D030028A08Rik	-138739	4.06102244311239e-07
ENSMUSG00000001441	Npepps	ENSMUSG00000078700	D030028A08Rik	364216	1.07748187981359e-06
ENSMUSG00000110344	Gm45716	ENSMUSG00000109967	Gm45883	-425	1.04444412042792e-38
ENSMUSG00000003948	Mmd	ENSMUSG00000109967	Gm45883	61348	2.21909407532691e-48
ENSMUSG00000013593	Ndufs2	ENSMUSG00000091993	B930036N10Rik	-268571	0.00556285952134511
ENSMUSG00000027282	Mtch2	ENSMUSG00000097868	A330069E16Rik	-389991	0.00346506077983418
ENSMUSG00000023972	Ptk7	ENSMUSG00000097560	Gm26904	101449	1.91585268818053e-09
ENSMUSG00000054434	Tmem120b	ENSMUSG00000097213	Gm26745	-162456	0.000296085916818518
ENSMUSG00000003348	Mob3a	ENSMUSG00000097889	Gm26541	20017	0.00104317041206658
ENSMUSG00000035206	Sppl2b	ENSMUSG00000097889	Gm26541	173437	0.00203454607801534
ENSMUSG00000039914	Coq10a	ENSMUSG00000097353	A430046D13Rik	-130673	0.000658087051153362
ENSMUSG00000023075	Akirin1	ENSMUSG00000097337	Gm26606	-154497	0.000384974209459749
ENSMUSG00000020875	Hoxb9	ENSMUSG00000097289	2010300F17Rik	-475953	1.71458747269475e-18
ENSMUSG00000020935	Dcakd	ENSMUSG00000097410	Gm26668	153831	1.79108121961856e-09
ENSMUSG00000025132	Arhgdia	ENSMUSG00000097062	Gm17586	-52144	6.17921586886233e-06
ENSMUSG00000025142	Aspscr1	ENSMUSG00000097062	Gm17586	39205	4.04312142334976e-05
ENSMUSG00000025155	Dus1l	ENSMUSG00000097062	Gm17586	162635	0.000325862628384612
ENSMUSG00000035840	Lysmd3	ENSMUSG00000097793	Gm17259	-126086	0.00188241918913824
ENSMUSG00000036144	Meox2	ENSMUSG00000113764	Gm48617	59323	1.8464499055632e-20
ENSMUSG00000022244	Amacr	ENSMUSG00000096971	4930556M19Rik	266920	0.00703781052383132
ENSMUSG00000022248	Rad1	ENSMUSG00000096971	4930556M19Rik	-228818	0.00560180494923735
ENSMUSG00000014426	Map3k4	ENSMUSG00000097350	4732491K20Rik	-105	9.55588561423451e-06
ENSMUSG00000027827	Kcnab1	ENSMUSG00000102437	Gm38048	160161	1.07935791699552e-22
ENSMUSG00000023977	Ubr2	ENSMUSG00000064043	Trerf1	-130355	0.000147780329114062
ENSMUSG00000034165	Ccnd3	ENSMUSG00000064043	Trerf1	364176	5.79150342583455e-05
ENSMUSG00000021583	Erap1	ENSMUSG00000112964	E430024I08Rik	176879	0.00244573693518896
ENSMUSG00000069208	Zfp825	ENSMUSG00000113204	Gm46430	-123911	3.61840638993699e-07
ENSMUSG00000024672	Ms4a7	ENSMUSG00000099757	BE692007	-149882	5.70231074823164e-28
ENSMUSG00000079419	Ms4a6c	ENSMUSG00000099757	BE692007	-15211	2.02185787671339e-27
ENSMUSG00000024677	Ms4a6b	ENSMUSG00000099757	BE692007	31935	4.81768184486922e-23
ENSMUSG00000024679	Ms4a6d	ENSMUSG00000099757	BE692007	120272	2.19589247834644e-29
ENSMUSG00000026827	Gpd2	ENSMUSG00000054181	A930012O16Rik	-873	0.00255755770770784
ENSMUSG00000062822	4833420G17Rik	ENSMUSG00000025450	Gm9752	-13993	0.00109887095682994
ENSMUSG00000053062	Jam2	ENSMUSG00000097418	Mir155hg	70956	3.65438088698101e-10
ENSMUSG00000029475	Kdm2b	ENSMUSG00000056735	A930024E05Rik	-255	0.00937567877274365
ENSMUSG00000006818	Sod2	ENSMUSG00000078247	Airn	265535	9.12999438810564e-06
ENSMUSG00000074634	Tmem267	ENSMUSG00000074635	3110070M22Rik	-345	0.000199762245575945
ENSMUSG00000024835	Coro1b	ENSMUSG00000024845	Tmem134	22685	6.2511124248667e-12
ENSMUSG00000024826	Dpf2	ENSMUSG00000092341	Malat1	110199	9.93708173206615e-10
ENSMUSG00000024927	Rela	ENSMUSG00000092341	Malat1	-165189	1.43450700537319e-08
ENSMUSG00000094870	Zfp131	ENSMUSG00000114369	Gm41077	34713	0.000105122464131194
ENSMUSG00000052139	Babam2	ENSMUSG00000105617	Gm43809	100746	5.24638747906528e-18
ENSMUSG00000068923	Syt11	ENSMUSG00000098912	1500004A13Rik	-80496	0.00711859573153398
ENSMUSG00000033124	Atg9a	ENSMUSG00000099519	Gm29253	6780	1.50567895448991e-09
ENSMUSG00000032997	Chpf	ENSMUSG00000099519	Gm29253	294125	7.55417508349167e-06
ENSMUSG00000024427	Spry4	ENSMUSG00000097080	1700086O06Rik	350850	7.13739662456133e-08
ENSMUSG00000000938	Hoxa10	ENSMUSG00000087626	Gm15050	62058	0.00556285952134511
ENSMUSG00000028195	Ccn1	ENSMUSG00000097183	Gm17501	-331	1.45573944862438e-37
ENSMUSG00000028194	Ddah1	ENSMUSG00000097183	Gm17501	108363	2.00412838538574e-47
ENSMUSG00000034462	Pkd2	ENSMUSG00000097392	D930016D06Rik	-66285	0.000561811368706899
ENSMUSG00000035274	Tpbg	ENSMUSG00000056031	9330154J02Rik	-1751	1.21618764434363e-06
ENSMUSG00000024912	Fosl1	ENSMUSG00000110156	Gm42067	-465275	9.91531667426494e-08
ENSMUSG00000024942	Capn1	ENSMUSG00000110156	Gm42067	102384	8.0365554571062e-09
ENSMUSG00000055541	Lair1	ENSMUSG00000081723	Gm15931	-211010	7.91868818086146e-44
ENSMUSG00000030284	Creld1	ENSMUSG00000097994	Gm26982	-231674	0.00089084765780803
ENSMUSG00000030271	Ogg1	ENSMUSG00000097994	Gm26982	-387999	0.000241528389921623
ENSMUSG00000001632	Brpf1	ENSMUSG00000097994	Gm26982	-407834	0.00126118959281691
ENSMUSG00000036733	Rbm42	ENSMUSG00000097320	Tmem147os	-79435	0.000506531486729244
ENSMUSG00000036570	Fxyd1	ENSMUSG00000097320	Tmem147os	325830	0.00122055404547423
ENSMUSG00000042831	Alkbh6	ENSMUSG00000097320	Tmem147os	-420862	0.000254272677892337
ENSMUSG00000048285	Frmd6	ENSMUSG00000113302	Gm32219	302916	3.73946983189863e-06
ENSMUSG00000048285	Frmd6	ENSMUSG00000112950	Gm32369	143664	0.000140148626421215
ENSMUSG00000025609	Mkln1	ENSMUSG00000044471	Lncpint	311125	0.000879576003713166
ENSMUSG00000038174	Fam126b	ENSMUSG00000102059	Gm20257	-66318	0.00080594021115206
ENSMUSG00000026027	Stradb	ENSMUSG00000102059	Gm20257	320881	0.00121610272415573
ENSMUSG00000028364	Tnc	ENSMUSG00000073821	8030451A03Rik	40871	0.00103902920693421
ENSMUSG00000037411	Serpine1	ENSMUSG00000097908	4933404O12Rik	153113	3.60149394677399e-10
ENSMUSG00000023348	Trip6	ENSMUSG00000097908	4933404O12Rik	395258	1.3763974685183e-09
ENSMUSG00000028069	Gpatch4	ENSMUSG00000097156	Gm3764	-163705	0.00110882547597856
ENSMUSG00000028073	Pear1	ENSMUSG00000097156	Gm3764	-437865	5.13803680914942e-05
ENSMUSG00000027257	Pacsin3	ENSMUSG00000063235	Ptpmt1	339472	8.19103828074685e-13
ENSMUSG00000015702	Anxa9	ENSMUSG00000093424	6330562C20Rik	-8264	9.91531667426494e-08
ENSMUSG00000038642	Ctss	ENSMUSG00000093424	6330562C20Rik	211718	0.00757217092268926
ENSMUSG00000008958	Vps72	ENSMUSG00000093424	6330562C20Rik	-204046	0.00863206803230853
ENSMUSG00000053931	Cnn3	ENSMUSG00000097124	A530020G20Rik	-105122	2.03012538774403e-06
ENSMUSG00000028128	F3	ENSMUSG00000097124	A530020G20Rik	191918	3.83126964874633e-08
ENSMUSG00000028127	Abcd3	ENSMUSG00000097124	A530020G20Rik	283547	0.000107654991100609
ENSMUSG00000039831	Arhgap29	ENSMUSG00000097124	A530020G20Rik	420922	0.000117033886203243
ENSMUSG00000024338	Psmb8	ENSMUSG00000067203	H2-K2	218894	3.47314370315203e-05
ENSMUSG00000034739	Mfrp	ENSMUSG00000111637	Gm10688	122252	0.00386103664740631
ENSMUSG00000053931	Cnn3	ENSMUSG00000044522	A730020M07Rik	-216985	3.1974880981236e-08
ENSMUSG00000028128	F3	ENSMUSG00000044522	A730020M07Rik	80055	1.76971802458199e-06
ENSMUSG00000040415	Dtx3	ENSMUSG00000112639	A730063M14Rik	125334	0.00755791468161457
ENSMUSG00000032115	Hyou1	ENSMUSG00000097467	Gm26737	266567	0.00465044875886041
ENSMUSG00000009927	Rps25	ENSMUSG00000097467	Gm26737	294216	0.00170626718206644
ENSMUSG00000063382	Bcl9l	ENSMUSG00000097467	Gm26737	369902	0.00259768675526031
ENSMUSG00000057230	Aak1	ENSMUSG00000097048	1600020E01Rik	323270	0.0040001998946921
ENSMUSG00000047473	Zfp30	ENSMUSG00000063623	C230062I16Rik	-169623	0.00454452581214401
ENSMUSG00000031672	Got2	ENSMUSG00000074136	4930513N10Rik	81803	0.00968861732053561
ENSMUSG00000026047	Kdelc1	ENSMUSG00000101104	Gm29247	8763	2.34557010222077e-73
ENSMUSG00000039069	Mtg2	ENSMUSG00000085704	4921531C22Rik	94595	0.00364648606089212
ENSMUSG00000028763	Hspg2	ENSMUSG00000085823	Gm13012	-415157	2.23820514713226e-12
ENSMUSG00000003779	Kif20a	ENSMUSG00000097755	2010110K18Rik	-127196	1.31595422465142e-09
ENSMUSG00000044201	Cdc25c	ENSMUSG00000097755	2010110K18Rik	-276	1.35016668231882e-13
ENSMUSG00000002428	Hltf	ENSMUSG00000048106	4632415L05Rik	162925	1.20904070919683e-05
ENSMUSG00000024338	Psmb8	ENSMUSG00000092176	Gm20460	-429628	0.00227372985124865
ENSMUSG00000034254	Agpat1	ENSMUSG00000092176	Gm20460	-23087	0.00208435137452045
ENSMUSG00000001555	Fkbp10	ENSMUSG00000085604	Dhx58os	-271720	9.75824384098881e-12
ENSMUSG00000048118	Arid4a	ENSMUSG00000085622	3110056K07Rik	394	0.000464061760093612
ENSMUSG00000041343	Ankrd42	ENSMUSG00000074024	4632427E13Rik	-104357	1.63963336110385e-07
ENSMUSG00000060923	Acyp2	ENSMUSG00000073073	Gm8098	382123	0.00196526057814625
ENSMUSG00000038058	Nod1	ENSMUSG00000108228	6430584L05Rik	-425226	0.00554057793472384
ENSMUSG00000032673	Prorsd1	ENSMUSG00000086725	A630052C17Rik	341475	7.35444786368655e-05
ENSMUSG00000020464	Pnpt1	ENSMUSG00000086725	A630052C17Rik	-42814	1.35909637918876e-05
ENSMUSG00000020462	Cfap36	ENSMUSG00000086725	A630052C17Rik	73851	0.00146506084971483
ENSMUSG00000037326	Capn15	ENSMUSG00000097523	1700022N22Rik	-102	0.00711859573153398
ENSMUSG00000024182	Axin1	ENSMUSG00000097523	1700022N22Rik	152880	0.00307193088080374
ENSMUSG00000093593	Gm20683	ENSMUSG00000097523	1700022N22Rik	-144045	0.00240419667514201
ENSMUSG00000103458	Gm42416	ENSMUSG00000097430	Gm10544	-225781	0.0042136256021238
ENSMUSG00000027397	Slc20a1	ENSMUSG00000087528	9830144P21Rik	-27674	2.17969951732998e-06
ENSMUSG00000021823	Vcl	ENSMUSG00000099966	2810402E24Rik	288389	2.06157712800482e-08
ENSMUSG00000020697	Lig3	ENSMUSG00000085175	Gm11423	66	0.000250074311088019
ENSMUSG00000026436	Elk4	ENSMUSG00000100037	Gm29103	44653	4.32607424114669e-05
ENSMUSG00000032604	Qars	ENSMUSG00000092218	Gm20529	456031	0.000235655770068683
ENSMUSG00000070284	Gmppb	ENSMUSG00000092218	Gm20529	-2433	0.000127071335347462
ENSMUSG00000010047	Hyal2	ENSMUSG00000092218	Gm20529	-483730	0.00267806165310998
ENSMUSG00000002778	Kdelr1	ENSMUSG00000110357	A030001D20Rik	234007	0.000298001191187602
ENSMUSG00000025241	Fyco1	ENSMUSG00000091661	Gm17021	60372	5.64388529822753e-26
ENSMUSG00000038244	Mical2	ENSMUSG00000085049	Parvaos	-309827	0.00143847197098771
ENSMUSG00000030770	Parva	ENSMUSG00000085049	Parvaos	-108178	0.00080594021115206
ENSMUSG00000034908	Sidt2	ENSMUSG00000111521	Gm48529	25146	0.00104479417810842
ENSMUSG00000035382	Pcsk7	ENSMUSG00000111521	Gm48529	-23615	0.00539643747863568
ENSMUSG00000032085	Tagln	ENSMUSG00000111521	Gm48529	5946	0.00151773999283352
ENSMUSG00000043987	Cep164	ENSMUSG00000089810	Gm16536	-29666	0.00433568740784266
ENSMUSG00000034135	Sik3	ENSMUSG00000089810	Gm16536	154463	0.00422560900864967
ENSMUSG00000052911	Lamb2	ENSMUSG00000102224	4930447F24Rik	346018	0.00750855932622387
ENSMUSG00000049872	Calhm5	ENSMUSG00000111905	Gm48045	77704	0.000460031968019417
ENSMUSG00000038244	Mical2	ENSMUSG00000085945	2310014F06Rik	-454202	5.64218215958778e-05
ENSMUSG00000024143	Rhoq	ENSMUSG00000085287	4833418N02Rik	-318611	0.00109887095682994
ENSMUSG00000037104	Socs5	ENSMUSG00000085287	4833418N02Rik	-174014	0.00104479417810842
ENSMUSG00000029993	Nfu1	ENSMUSG00000100164	2610306M01Rik	159796	0.000928711186473085
ENSMUSG00000033420	Antxr1	ENSMUSG00000100164	2610306M01Rik	486324	0.00104317041206658
ENSMUSG00000093701	Gm21970	ENSMUSG00000084866	A930006K02Rik	-73304	0.00197698026717147
ENSMUSG00000019467	Arhgef25	ENSMUSG00000097331	F420014N23Rik	-9923	0.000664847317250599
ENSMUSG00000040345	Arhgap9	ENSMUSG00000097331	F420014N23Rik	126715	0.000300445567785963
ENSMUSG00000035863	Palm	ENSMUSG00000091994	E130317F20Rik	-61384	1.5540099072953e-05
ENSMUSG00000035595	1600002K03Rik	ENSMUSG00000091994	E130317F20Rik	317988	1.68079451882144e-05
ENSMUSG00000035697	Arhgap45	ENSMUSG00000091994	E130317F20Rik	161697	0.000138246937273383
ENSMUSG00000029050	Ski	ENSMUSG00000086682	Gm16023	-436459	0.00447709767613233
ENSMUSG00000029062	Cdk11b	ENSMUSG00000086682	Gm16023	99	0.000958803489998431
ENSMUSG00000022261	Sdc2	ENSMUSG00000115317	Gm32618	141819	6.61478672517707e-05
ENSMUSG00000025499	Hras	ENSMUSG00000073787	Gm10575	-271548	0.00244475522742056
ENSMUSG00000038489	Polr2l	ENSMUSG00000073787	Gm10575	9624	7.79891312874209e-05
ENSMUSG00000042115	Klhdc8a	ENSMUSG00000100658	F730311O21Rik	-43397	6.51485585084832e-05
ENSMUSG00000009772	Nuak2	ENSMUSG00000100658	F730311O21Rik	-25897	0.000151360824961064
ENSMUSG00000041836	Ptpre	ENSMUSG00000097471	5830432E09Rik	-114802	3.87535276892914e-07
ENSMUSG00000018501	Ncor1	ENSMUSG00000086677	Tvp23bos	-464260	0.0021419018442899
ENSMUSG00000014245	Pigl	ENSMUSG00000086677	Tvp23bos	-463132	0.00192399069912879
ENSMUSG00000046417	Lrrc75a	ENSMUSG00000086677	Tvp23bos	-273069	0.000269969191728984
ENSMUSG00000047821	Trim16	ENSMUSG00000086677	Tvp23bos	-101361	0.00314121810618172
ENSMUSG00000072620	Slfn2	ENSMUSG00000072621	Slfn10-ps	25070	4.67402421082564e-05
ENSMUSG00000032192	Gnb5	ENSMUSG00000111348	Gm19531	-8583	0.000127880821737989
ENSMUSG00000025915	Sgk3	ENSMUSG00000079671	2610203C22Rik	167015	0.00180123815537146
ENSMUSG00000032487	Ptgs2	ENSMUSG00000097028	Ptgs2os	214	2.36843385935186e-24
ENSMUSG00000060063	Alox5ap	ENSMUSG00000079069	8430423G03Rik	314517	0.000652622845071553
ENSMUSG00000030330	Ing4	ENSMUSG00000101191	Gm28809	-441603	0.00336000978803604
ENSMUSG00000050370	Ch25h	ENSMUSG00000097558	Gm26902	356	0.00086740726862331
ENSMUSG00000003206	Ebi3	ENSMUSG00000097077	Gm16712	-6741	0.00321948850005804
ENSMUSG00000002329	Mdp1	ENSMUSG00000115600	Gm49299	2300	4.79896093075737e-47
ENSMUSG00000027894	Slc6a17	ENSMUSG00000086968	4933431E20Rik	-378195	2.62864430975002e-06
ENSMUSG00000014601	Strip1	ENSMUSG00000086968	4933431E20Rik	-282132	0.00236527985539709
ENSMUSG00000027893	Ahcyl1	ENSMUSG00000086968	4933431E20Rik	-218446	6.29569625754502e-05
ENSMUSG00000027890	Gstm4	ENSMUSG00000086968	4933431E20Rik	148681	8.19286820176633e-06
ENSMUSG00000044477	Zfand3	ENSMUSG00000099329	Gm28052	454934	9.13473656860301e-13
ENSMUSG00000027204	Fbn1	ENSMUSG00000086416	Gm14002	288873	0.00350834194599148
ENSMUSG00000025007	Aldh18a1	ENSMUSG00000097792	Gm27042	-1066	0.00315696757273692
ENSMUSG00000049164	Zfp518a	ENSMUSG00000097792	Gm27042	305270	0.0023870185765118
ENSMUSG00000022607	Ptk2	ENSMUSG00000115810	Gm49066	-183	7.79891312874209e-05
ENSMUSG00000062373	Tmem65	ENSMUSG00000093677	Gm20712	41579	1.71644735975094e-06
ENSMUSG00000030796	Tead2	ENSMUSG00000109111	6530437J22Rik	245324	0.000907775343436577
ENSMUSG00000015165	Hnrnpl	ENSMUSG00000099417	1700028B04Rik	315991	0.00509730097597269
ENSMUSG00000021280	Exoc3l4	ENSMUSG00000097081	Gm10425	-13929	5.37805015122018e-05
ENSMUSG00000026837	Col5a1	ENSMUSG00000085766	2810430I11Rik	-627	3.96164533910309e-05
ENSMUSG00000032459	Mrps22	ENSMUSG00000051074	4930579K19Rik	38068	0.00364420070277812
ENSMUSG00000049866	Arl4c	ENSMUSG00000100798	Gm19589	150359	9.45514954323475e-09
ENSMUSG00000015957	Wnt11	ENSMUSG00000086477	Gm15506	132184	0.000306109692810975
ENSMUSG00000038323	1700066M21Rik	ENSMUSG00000097519	4930558J18Rik	76	0.00263195273164639
ENSMUSG00000020166	Cnot2	ENSMUSG00000052291	5330438D12Rik	40111	3.50291611682808e-05
ENSMUSG00000003031	Cdkn1b	ENSMUSG00000098318	Lockd	-8691	0.00235196014112571
ENSMUSG00000040663	Clcf1	ENSMUSG00000087132	A930001C03Rik	-224765	6.44832290212094e-08
ENSMUSG00000017929	B4galt5	ENSMUSG00000006462	A530013C23Rik	-341994	0.000322300778569196
ENSMUSG00000047030	Spata2	ENSMUSG00000006462	A530013C23Rik	-198290	0.00442716717107158
ENSMUSG00000022887	Masp1	ENSMUSG00000109783	Gm45338	605	1.90829638085777e-17
ENSMUSG00000062627	Mysm1	ENSMUSG00000087366	Junos	-72434	0.00137431508477811
ENSMUSG00000023348	Trip6	ENSMUSG00000105851	9130604C24Rik	-188269	0.00331985864197535
ENSMUSG00000026622	Nek2	ENSMUSG00000102840	Gm38037	-549	4.84550771678756e-12
ENSMUSG00000024300	Myo1f	ENSMUSG00000092412	Gm20507	-75052	2.07678350167427e-15
ENSMUSG00000047371	Zfp768	ENSMUSG00000108801	Gm39090	-346512	2.97685778653736e-06
ENSMUSG00000029377	Ereg	ENSMUSG00000107350	Gm19610	-151	1.29986862113887e-13
ENSMUSG00000051169	Rpusd3	ENSMUSG00000086429	Gt(ROSA)26Sor	342149	1.85322476409246e-10
ENSMUSG00000049811	Fam161a	ENSMUSG00000085665	Gm12059	-60467	1.35663891484902e-06
ENSMUSG00000055491	Pprc1	ENSMUSG00000097690	4930505N22Rik	46749	2.43288177780786e-07
ENSMUSG00000025231	Sufu	ENSMUSG00000097690	4930505N22Rik	398759	1.75646609023558e-07
ENSMUSG00000001844	Zdhhc4	ENSMUSG00000089889	0610040B10Rik	9	0.000726377476033165
ENSMUSG00000002020	Ltbp2	ENSMUSG00000092130	D030025P21Rik	763	1.49390826935116e-27
ENSMUSG00000022185	Acin1	ENSMUSG00000040840	4930579G18Rik	3105	1.45985584431358e-06
ENSMUSG00000032038	St3gal4	ENSMUSG00000070315	4930581F22Rik	145	0.000868713820270094
ENSMUSG00000079014	Serpina3i	ENSMUSG00000041449	Serpina3h	15217	3.36954606953158e-06
ENSMUSG00000029798	Herc6	ENSMUSG00000108112	Gm45193	95879	2.49055045277354e-17
ENSMUSG00000046318	Ccbe1	ENSMUSG00000085055	Gm15958	172	1.18113397360379e-18
ENSMUSG00000062040	Zfp27	ENSMUSG00000066647	Gm5113	-263303	2.45931205323503e-06
ENSMUSG00000021929	Kpna3	ENSMUSG00000097589	Dleu2	-242499	3.70380115331547e-06
ENSMUSG00000024132	Eci1	ENSMUSG00000093565	Rab26os	-101607	3.54654845209569e-11
ENSMUSG00000000441	Raf1	ENSMUSG00000107994	D830050J10Rik	-41347	2.41267462189245e-06
ENSMUSG00000057841	Rpl32	ENSMUSG00000107994	D830050J10Rik	132779	0.000500348888280625
ENSMUSG00000041216	Clvs1	ENSMUSG00000086233	Gm11816	-18098	3.54697966431885e-12
ENSMUSG00000046733	Gprc5a	ENSMUSG00000107768	Gm44275	-253910	2.54453782190875e-20
ENSMUSG00000047104	Pbp2	ENSMUSG00000107768	Gm44275	-9156	6.47236991046332e-33
ENSMUSG00000000938	Hoxa10	ENSMUSG00000086427	Hoxa11os	-9454	4.01183907953265e-27
ENSMUSG00000038210	Hoxa11	ENSMUSG00000086427	Hoxa11os	1417	1.53095489063601e-28
ENSMUSG00000000568	Hnrnpd	ENSMUSG00000097772	5430416N02Rik	-450597	3.26619131688133e-14
ENSMUSG00000015354	Pcolce2	ENSMUSG00000097777	Gm16794	-321792	0.00799476229364667
ENSMUSG00000020668	Kif3c	ENSMUSG00000071456	1110002L01Rik	-61879	0.000389760588539537
